# GutMicroNet: an interactive platform for gut microbiome interaction exploration

**DOI:** 10.1101/2021.11.10.468051

**Authors:** Muhammad Arif, Theo Portlock, Cem Güngör, Elif Koç, Berkay Özcan, Oğuzhan Subaş, Buğra Çakmak, Hassan Turkez, Mathias Uhlén, Adil Mardinoglu, Saeed Shoaie

**Author notes:** To whom correspondence should be addressed., Correspondence may also be addressed to Adil Mardinoglu. The authors wish it to be known that, in their opinion, the first two authors should be regarded as Joint First Authors. Muhammad Arif, Laboratory of Cardiovascular Physiology and Tissue Injury and Section on Fibrotic Disorders, National Institute on Alcohol Abuse and Alcoholism, National Institutes of Health, Rockville, MD 20852, USA.

## Abstract

The human gut microbiome data has been proven to be a powerful tool to understand the human body in both health and disease conditions. However, understanding their complex interactions and impact on the human body remains a challenging task. Unravelling the species-level interactions could allow us to study the causality of the microbiome. Moreover, it could lead us to better understand the underlying mechanisms of complex diseases and, subsequently, the discovery of new therapeutic targets. Given these challenges and benefits, it has become evident that a freely accessible and centralized platform for presenting gut microbiome interaction is essential to untangle the complexity and open multiple new paths and opportunities in disease- and drug-related research. Here, we present GutMicroNet, an interactive visualization platform of human gut microbiome interaction networks. We generated 45 gut microbiome co-abundance networks from various geographical origins, gender, and diseases based on the data presented in the Human Gut Microbiome Atlas. This interactive platform includes more than 1900 gut microbiome species and allows users to query multiple species at the same time based on their interests and adjust it based on the statistical properties. Moreover, users can download publication-ready figures or network information for further analysis. The platform can be accessed freely on https://gutmicro.net without any login requirements or limitations, including access to the full networks data.
