## Supplementary Table 1 for "GutMicroNet: an interactive platform for gut microbiome interaction exploration"

### Sheet: Sheet1
Dataset ID	Healthy/disease	Cohort name	Geography	HaveAge	HaveGender	EBI_SRA_ID	Reference
id1	disease	Atherosclerosis	Sweden	YES	YES	SRA059451	ref1
id2	disease	Type-2 diabetes	China	YES	YES	SRA045646;SRA050230	ref2
id3	disease	Melanoma	US	YES	YES	PRJNA397906	ref3
id6	disease	Crohns disease	China	YES	YES	PRJEB15371	ref6
id7	disease	NAFLD	US	NO	NO	PRJNA373901	ref7
id8	disease	Parkinson disease	Germany	NO	YES	PRJEB17784	ref8
id9	disease	Ankylosing spondylitis	China	YES	YES	SRP100575	ref9
id10	disease	Atherosclerotic cardiovascular disease	China	YES	YES	ERP023788	ref10
id11	disease	Colorectal cancer	US	YES	YES	PRJEB12449	ref11
id12	disease	Gestational diabetes	China	YES	YES	PRJEB18755	ref12
id14	disease	Type-2 diabetes	Sweden	YES	YES	ERP002469	ref14
id16	disease	Obesity	Denmark	YES	YES	PRJEB2054	ref16_17
id17	disease	Inflammatory bowel disease	Spain	YES	YES	PRJEB2054	ref16_17
id20	disease	Liver cirrhosis	China	YES	YES	PRJEB6337	ref20
id21	disease	type-1 diabetes	Finland	YES	NO	SRA036573	ref21
id25	disease	Obesity	Denmark	NO	NO	PRJEB4336	ref25
id26	disease	Lung cancer (NSCLC)	France	NO	NO	PRJEB22863	ref26_41
id27	disease	Liver cirrhosis	UK	YES	YES	-	unpublished
id28	healthy	Wellness cohort	Sweden	YES	YES	-	unpublished
id29	healthy	KCL Twin	UK	YES	YES	-	unpublished
id31	disease	Rheumatoid arthritis	China	YES	YES	PRJEB6997	ref31
id32	healthy	Peru cohort	Peru	YES	YES	PRJNA268964	ref32
id33	healthy	Mongo cohort	Mongo	NO	NO	SRP080787	ref33
id34	disease	Chronic Fatigue Syndrome/Myalgic encephalomyelitis	US	NO	YES	SRP102150	ref34
id35	disease	type-1 diabetes	Luxembourg	YES	YES	PRJNA289586	id35
id36	healthy	HMP cohort	US	NO	YES	-	ref36
id37	healthy	Tanzania cohort	Tanzania	YES	YES	SRP056480	id37
id38	disease	preterm baby	US	YES	NO	PRJNA327106	id38
id39	healthy	KCL original twin	UK	NO	YES	PRJEB9584	id39
id40	disease	NAFLD-NonDiabetic	Italy,Spain	YES	YES	PRJEB14215	id40
id41	disease	Renal cancer (RCC)	France	NO	NO	PRJEB22863	ref26_41
id42	healthy	Madagascar cohort	Madagascar	YES	YES	PRJNA485056	ref42
id44	disease	CRC.germany	Germany	YES	YES	PRJEB27928	ref44
id45	disease	CRC.japan	Japan	YES	YES	DRA006684	ref45
id46	disease	CRC.italy	Italy	NO	NO	SRP136711	ref46
id49	healthy	Fiji	Fiji	YES	YES	PRJNA217052	ref49
id50	healthy	Indian	India	YES	YES	PRJNA397112	ref50
id52	disease	Behcet disease	China	YES	YES	PRJNA431482; PRJNA356225	ref52
id53	disease	type-2 diabetes	Spain	NO	NO	PRJNA361402	ref53
id54	disease	FMT	Netherland	NO	NO	PRJEB12357	ref54
id55	healthy	diet-richness
id56	healthy	BKB
