## Supplementary Table 2 for "GutMicroNet: an interactive platform for gut microbiome interaction exploration"

	name_category	ID mapping	# samples	# edges	# nodes	# clusters
0	ALL		5050	568008	1929	3
1	Male		1862	382722	1736	3
2	Female		1811	345045	1775	3
3	European		2200	331639	1806	4
4	Non-westernized		266	91834	1002	3
5	China-Japan-US		2584	294533	1629	4
6	Fiji	id49	25	21368	381	4
7	Mongo cohort	id33	110	14935	663	4
8	Peru cohort	id32	35	36530	785	3
9	KCL original twin	id39	211	24889	1027	4
10	HMP cohort	id36	204	24018	730	6
11	Wellness cohort	id28	384	123114	1313	5
12	Madagascar cohort	id42	93	15775	750	4
13	Tanzania cohort	id37	14	2756	405	4
16	Ankylosing spondylitis	id9	204	30826	748	4
17	Behcet disease	id52	218	29662	667	6
18	NAFLD-NonDiabetic	id40	57	5757	554	6
19	Rheumatoid arthritis	id31	202	22203	809	6
20	Colorectal cancer	id11+id44+id45+id46	596	171140	1423	5
21	Atherosclerosis	id1+id10	400	62998	1005	4
22	Parkinson disease	id8	132	74542	992	5
23	NAFLD	id7	69	2064	451	6
25	Lung cancer (NSCLC)	id26	118	28303	833	4
26	Gestational diabetes	id12	53	2133	483	7
27	Chronic Fatigue Syndrome	id34	40	1101	355	4
28	Obesity	id16+id25	541	152593	1426	4
29	Renal cancer (RCC)	id41	101	16281	826	7
30	type-1 diabetes	id21+id35	61	22068	616	4
31	Inflammatory bowel disease	id17	67	16393	707	4
32	Crohns disease	id6	88	13509	448	4
33	type-2 diabetes		695	186972	1383	5
34	Melanoma	id3	42	2597	480	7
36	type-2 diabetes (China)	id2	370	50491	897	3
37	Atherosclerosis (China)	id10	385	49498	932	4
38	Colorectal cancer (US)	id11	332	141519	1219	6
39	type-2 diabetes (Sweden)	id14	132	14636	926	5
40	Obesity (Denmark_id16)	id16	160	48994	1024	3
41	Liver cirrhosis (China)	id20	241	43969	769	5
43	Obesity (Denmark_id25)	id25	381	89675	1357	3
44	type-1 diabetes (Luxembourg)	id35	53	18790	600	4
45	Colorectal cancer (Germany)	id44	125	58843	957	7
46	Colorectal cancer (Japan)	id45	80	8332	579	5
47	Colorectal cancer (Italy)	id46	59	2489	601	7
48	type-2 diabetes (Spain)	id53	193	115163	948	5
